# Experimentally induced active and quiet sleep engage non-overlapping transcriptional programs in *Drosophila*

**DOI:** 10.1101/2023.04.03.535331

**Authors:** Niki Anthoney, Lucy A.L. Tainton-Heap, Hang Luong, Eleni Notaras, Amber B. Kewin, Qiongyi Zhao, Trent Perry, Philip Batterham, Paul J. Shaw, Bruno van Swinderen

## Abstract

Sleep in mammals can be broadly classified into two different physiological categories: rapid eye movement (REM) sleep and slow wave sleep (SWS), and accordingly REM and SWS are thought to achieve a different set of functions. The fruit fly *Drosophila melanogaster* is increasingly being used as a model to understand sleep functions, although it remains unclear if the fly brain also engages in different kinds of sleep as well. Here, we compare two commonly used approaches for studying sleep experimentally in *Drosophila*: optogenetic activation of sleep-promoting neurons and provision of a sleep-promoting drug, Gaboxadol. We find that these different sleep-induction methods have similar effects on increasing sleep duration, but divergent effects on brain activity. Transcriptomic analysis reveals that drug-induced deep sleep (‘quiet’ sleep) mostly downregulates metabolism genes, whereas optogenetic ‘active’ sleep upregulates a wide range of genes relevant to normal waking functions. This suggests that optogenetics and pharmacological induction of sleep in *Drosophila* promote different features of sleep, which engage different sets of genes to achieve their respective functions.
