## Supplementary File 2 for "Experimentally induced active and quiet sleep engage non-overlapping transcriptional programs in *Drosophila*"

### Sheet: R23>Chrim +-THIP RAW
Genotype	RT/Control	BIO rep	GOI	Fluor	Biological Set Name	Tech Rep 1	Tech Rep 2	Tech Rep 3	Cq Mean	Cq Std. Dev	Starting Quantity (SQ)	Log Starting Quantity	SQ Mean	SQ Std. Dev	Set Point	Well Note	Ave Triplicate		Mean EXPERIMENT	Mean CONTROL	Stdev EXPERIMENT	Stdev CONTROL	SE EXPERIMENT	SE CONTROL
R23e10 > Chrim -THIP	HC	1	Rpl32	SYBR		16.9929	17.1747	17.3068	17.1582	0				0	60
R23e10 > Chrim -THIP	HC	2		SYBR		17.1159	16.9599		17.0379	0				0	60
R23e10 > Chrim -THIP	HC	3		SYBR		17.1493	17.5676	16.9877	17.2349	0				0	60		17.1437			17.1569		0.202668		0.0716539
R23e10 > Chrim +THIP	HE	1		SYBR		16.512	16.4504	16.938	16.6335	0				0	60
R23e10 > Chrim +THIP	HE	2		SYBR		16.7258	16.7719	17.1276	16.8751	0				0	60
R23e10 > Chrim +THIP	HE	3		SYBR		16.3706	16.5161	16.3583	16.415	0				0	60		16.6412		16.6412		0.267144		0.0890479
R23e10 > Chrim -THIP	TC	1	Acox1	SYBR		26.3793	26.4798	26.4298	26.4296	0				0	60
R23e10 > Chrim -THIP	TC	2		SYBR		26.146		26.3941	26.27	0				0	60
R23e10 > Chrim -THIP	TC	3		SYBR		25.8899	26.1485		26.0192	0				0	60		26.2396			26.2667		0.212704		0.0803945
R23e10 > Chrim +THIP	TE	1		SYBR		25.8224	25.8525	25.6833	25.7861	0				0	60
R23e10 > Chrim +THIP	TE	2		SYBR		25.8662	25.5015	25.7282	25.6986	0				0	60
R23e10 > Chrim +THIP	TE	3		SYBR		25.6712	25.8885	25.5883	25.716	0				0	60		25.7336		25.7336		0.134634		0.0448778
R23e10 > Chrim -THIP	TC	1	AkhR	SYBR		24.0566			24.0566	0				0	60
R23e10 > Chrim -THIP	TC	2		SYBR		24.0637		24.1359	24.0998	0				0	60
R23e10 > Chrim -THIP	TC	3		SYBR		23.4358	23.4809	23.7208	23.5458	0				0	60		23.9007			23.8156		0.312231		0.127468
R23e10 > Chrim +THIP	TE	1		SYBR		23.4195	23.5505	23.5269	23.499	0				0	60
R23e10 > Chrim +THIP	TE	2		SYBR		23.5094	23.3965	23.6249	23.5103	0				0	60
R23e10 > Chrim +THIP	TE	3		SYBR		23.4152	23.2597	23.425	23.3666	0				0	60		23.4586		23.4586		0.106848		0.0356158
R23e10 > Chrim -THIP	TC	1	FASN1	SYBR		19.0216	18.8964	19.1998	19.0392	0				0	60
R23e10 > Chrim -THIP	TC	2		SYBR		18.8643	18.7686	18.6427	18.7585	0				0	60
R23e10 > Chrim -THIP	TC	3		SYBR		19.0288	18.684	18.8429	18.8519	0				0	60		18.8832			18.8832		0.177955		0.0593183
R23e10 > Chrim +THIP	TE	1		SYBR		19.12	19.0107	19.3828	19.1712	0				0	60
R23e10 > Chrim +THIP	TE	2		SYBR		19.0323	19.0015	18.672	18.9019	0				0	60
R23e10 > Chrim +THIP	TE	3		SYBR		18.7004	18.7526	18.7619	18.7383	0				0	60		18.9371		18.9371		0.234991		0.0783303
R23e10 > Chrim -THIP	TC	1	CG9377	SYBR		19.8856	20.3941	20.2633	20.181	0				0	60
R23e10 > Chrim -THIP	TC	2		SYBR		20.2634	20.3348	20.2326	20.2769	0				0	60
R23e10 > Chrim -THIP	TC	3		SYBR		20.137	20.2347	20.5193	20.297	0				0	60		20.2517			20.2517		0.175681		0.0585604
R23e10 > Chrim +THIP	TE	1		SYBR		20.287	20.3657	20.8083	20.487	0				0	60
R23e10 > Chrim +THIP	TE	2		SYBR		20.1711	20.3134	20.3941	20.2929	0				0	60
R23e10 > Chrim +THIP	TE	3		SYBR		20.1544	20.0986	20.2261	20.1597	0				0	60		20.3132		20.3132		0.210407		0.0701357
R23e10 > Chrim -THIP	TC	1	Dhd	SYBR		23.7008	24.1064	24.0307	23.946	0				0	60
R23e10 > Chrim -THIP	TC	2		SYBR		24.7983	23.8421	23.7303	24.1236	0				0	60
R23e10 > Chrim -THIP	TC	3		SYBR		24.0395	23.7862	23.9085	23.9114	0				0	60		23.9937			23.9937		0.333919		0.111306
R23e10 > Chrim +THIP	TE	1		SYBR		24.0432	24.0641	24.4229	24.1767	0				0	60
R23e10 > Chrim +THIP	TE	2		SYBR		24.3078	24.1773	24.0401	24.175	0				0	60
R23e10 > Chrim +THIP	TE	3		SYBR		24.1306	24.0489	24.1261	24.1018	0				0	60		24.1512		24.1512		0.133286		0.0444288
R23e10 > Chrim -THIP	TC	1	Pen	SYBR		24.155	23.4201	23.6005	23.7252	0				0	60
R23e10 > Chrim -THIP	TC	2		SYBR		23.8004	23.5191	23.3795	23.5664	0				0	60
R23e10 > Chrim -THIP	TC	3		SYBR		23.6334	23.7909	23.6589	23.6944	0				0	60		23.662			23.662		0.235094		0.0783646
R23e10 > Chrim +THIP	TE	1		SYBR		23.5494	25.0497	24.8702	24.4898	0				0	60
R23e10 > Chrim +THIP	TE	2		SYBR		25.1223	24.3584	24.854	24.7782	0				0	60
R23e10 > Chrim +THIP	TE	3		SYBR		24.6071	24.4472	24.6493	24.5679	0				0	60		24.612		24.612		0.474245		0.158082
R23e10 > Chrim -THIP	TC	1	Pxt	SYBR		24.1692	24.7021	24.0156	24.2956	0				0	60
R23e10 > Chrim -THIP	TC	2		SYBR		24.1627	24.4524	24.2762	24.2971	0				0	60
R23e10 > Chrim -THIP	TC	3		SYBR		24.1313	24.0176	24.0781	24.0757	0				0	60		24.2228			24.2228		0.225318		0.0751059
R23e10 > Chrim +THIP	TE	1		SYBR		25.2549	25.2655	25.3511	25.2905	0				0	60
R23e10 > Chrim +THIP	TE	2		SYBR		25.2115	25.6687	25.1147	25.3316	0				0	60
R23e10 > Chrim +THIP	TE	3		SYBR		25.3653	24.96		25.1626	0				0	60		25.2616		25.274		0.206451		0.0729915
R23e10 > Chrim -THIP	TC	1	RpS5b	SYBR		23.9453	23.9702	24.0909	24.0021	0				0	60
R23e10 > Chrim -THIP	TC	2		SYBR		23.6681	24.0707	24.0357	23.9249	0				0	60
R23e10 > Chrim -THIP	TC	3		SYBR		23.6692	24.2913	23.9915	23.984	0				0	60		23.9703			23.9703		0.198437		0.0661455
R23e10 > Chrim +THIP	TE	1		SYBR		24.6524	24.5238	24.5173	24.5645	0				0	60
R23e10 > Chrim +THIP	TE	2		SYBR		24.4155	24.4809	24.3205	24.4056	0				0	60
R23e10 > Chrim +THIP	TE	3		SYBR		24.577	24.2403	24.3205	24.3793	0				0	60		24.4498		24.4498		0.135442		0.0451474

### Sheet: R23>Chrim +-THIP RAW 2
Genotype	RT/Control	BIO rep	GOI	Fluor	Biological Set Name	Tech Rep 1	Tech Rep 2	Tech Rep 3	Cq Mean	Cq Std. Dev	Starting Quantity (SQ)	Log Starting Quantity	SQ Mean	SQ Std. Dev	Set Point	Well Note	Ave Triplicate		Mean EXPERIMENT	Mean CONTROL	Stdev EXPERIMENT	Stdev CONTROL	SE EXPERIMENT	SE CONTROL
R23e10 > Chrim -THIP	HC	1	Rpl32	SYBR		17.1621	17.064	17.0546	17.0935	0				0	60
R23e10 > Chrim -THIP	HC	2		SYBR		17.376	17.3389	17.5824	17.4324	0				0	60
R23e10 > Chrim -THIP	HC	3		SYBR		17.3083	17.3018	17.2361	17.2821	0				0	60		17.2694			17.2694		0.16495		0.0549832
R23e10 > Chrim +THIP	HE	1		SYBR		16.9459	16.8356	16.8378	16.8731	0				0	60
R23e10 > Chrim +THIP	HE	2		SYBR		17.0162	16.9772	17.0039	16.9991	0				0	60
R23e10 > Chrim +THIP	HE	3		SYBR		16.8376	16.7845	16.7124	16.7782	0				0	60		16.8835		16.8835		0.106269		0.035423
R23e10 > Chrim -THIP	TC	1	CG10513	SYBR		37.9358	37.9167		37.9263	0				0	60
R23e10 > Chrim -THIP	TC	2		SYBR		38.2332	37.8843		38.0587	0				0	60		37.9925			37.9925		0.161851		0.0809255
R23e10 > Chrim +THIP	TE	1		SYBR		33.1958	34.5542	33.1998	33.65	0				0	60
R23e10 > Chrim +THIP	TE	2		SYBR		34.5426	34.1677		34.3551	0				0	60
R23e10 > Chrim +THIP	TE	3		SYBR		35.1931	36.6698	36.102	35.9883	0				0	60		34.6645		34.7031		1.24963		0.441812
R23e10 > Chrim -THIP	TC	1	Act57B	SYBR		22.1765	22.435		22.3057	0				0	60
R23e10 > Chrim -THIP	TC	2		SYBR		21.2912	21.5227	21.5078	21.4405	0				0	60
R23e10 > Chrim -THIP	TC	3		SYBR		21.6543	21.6248	21.4257	21.5683	0				0	60		21.7715			21.7047		0.393808		0.139232
R23e10 > Chrim +THIP	TE	1		SYBR		20.2662	20.23	20.2115	20.2359	0				0	60
R23e10 > Chrim +THIP	TE	2		SYBR		20.674	20.4438	20.5221	20.5466	0				0	60
R23e10 > Chrim +THIP	TE	3		SYBR		20.5085	20.4472	20.3351	20.4303	0				0	60		20.4043		20.4043		0.15503		0.0516766
R23e10 > Chrim -THIP	TC	1	Nplp3	SYBR		21.4981	21.6531		21.5756	0				0	60
R23e10 > Chrim -THIP	TC	2		SYBR		21.3054	20.9032	21.0834	21.0973	0				0	60
R23e10 > Chrim -THIP	TC	3		SYBR		22.3451	22.3077	22.368	22.3403	0				0	60		21.6711			21.683		0.590797		0.208878
R23e10 > Chrim +THIP	TE	1		SYBR		21.4366	21.6252	21.4325	21.4981	0				0	60
R23e10 > Chrim +THIP	TE	2		SYBR		21.5274	21.7601	21.618	21.6352	0				0	60
R23e10 > Chrim +THIP	TE	3		SYBR		21.6734	21.6513	21.4537	21.5928	0				0	60		21.5754		21.5754		0.117562		0.0391872
R23e10 > Chrim -THIP	TC	1	verm	SYBR		24.3939	24.8436	25.0159	24.7511	0				0	60
R23e10 > Chrim -THIP	TC	2		SYBR		25.8701	25.8815	26.1214	25.9577	0				0	60
R23e10 > Chrim -THIP	TC	3		SYBR		24.2642	24.2553	24.3021	24.2739	0				0	60		25.3544			24.9942		0.77188		0.257293
R23e10 > Chrim +THIP	TE	1		SYBR		24.7594	25.0268	25.0657	24.9506	0				0	60
R23e10 > Chrim +THIP	TE	2		SYBR		24.2386	24.3067	24.9148	24.4867	0				0	60
R23e10 > Chrim +THIP	TE	3		SYBR		25.0908	25.0268	24.9685	25.0287	0				0	60		24.822		24.822		0.327002		0.109001
R23e10 > Chrim -THIP	TC	1	CG5999	SYBR		24.2299	24.6289		24.4294	0				0	60
R23e10 > Chrim -THIP	TC	2		SYBR		25.6078	25.6387	25.4171	25.5545	0				0	60		24.992			25.1045		0.637891		0.285273
R23e10 > Chrim +THIP	TE	1		SYBR		24.6186	24.5885	24.3492	24.5188	0				0	60
R23e10 > Chrim +THIP	TE	2		SYBR		24.0308	23.9089	23.9644	23.968	0				0	60
R23e10 > Chrim +THIP	TE	3		SYBR		24.8138	24.7166		24.7652	0				0	60		24.4174		24.3739		0.362366		0.128116
R23e10 > Chrim -THIP	TC	1	CG5724	SYBR		25.6016	24.9241		25.2628	0				0	60
R23e10 > Chrim -THIP	TC	2		SYBR		28.4688	28.8315	29.3353	28.8785	0				0	60
R23e10 > Chrim -THIP	TC	3		SYBR		24.2734	24.2762	24.2815	24.277	0				0	60		26.1395			26.2491		2.23487		0.790146
R23e10 > Chrim +THIP	TE	1		SYBR		25.6211	25.8567	25.7789	25.7522	0				0	60
R23e10 > Chrim +THIP	TE	2		SYBR		25.0184	24.8724	24.9907	24.9605	0				0	60
R23e10 > Chrim +THIP	TE	3		SYBR		25.8059	25.9348	25.8981	25.8796	0				0	60		25.5308		25.5308		0.438396		0.146132
R23e10 > Chrim -THIP	TC	1	Eh	SYBR		23.205	23.3399	23.2558	23.2669	0				0	60
R23e10 > Chrim -THIP	TC	2		SYBR		21.7204	21.8961	22.0912	21.9025	0				0	60		22.5847			22.5847		0.757665		0.309315
R23e10 > Chrim +THIP	TE	1		SYBR		22.3777	22.3837	22.3655	22.3756	0				0	60
R23e10 > Chrim +THIP	TE	2		SYBR		21.6122	21.6249	21.2501	21.4957	0				0	60		21.9357		21.9357		0.500412		0.204292
R23e10 > Chrim -THIP	TC	1	Cht7	SYBR		29.222	29.1381	28.9604	29.1068	0				0	60
R23e10 > Chrim -THIP	TC	2		SYBR		28.7349	28.6804	28.9617	28.7923	0				0	60		28.9496			28.9496		0.213797		0.0872821
R23e10 > Chrim +THIP	TE	1		SYBR		29.5179	29.4189	29.4673	29.468	0				0	60
R23e10 > Chrim +THIP	TE	2		SYBR		28.7156	29.0016		28.8586	0				0	60		29.1633		29.2242		0.350535		0.156764
R23e10 > Chrim -THIP	TC	1	CG16885	SYBR		21.5554	21.9718	21.7129	21.7467	0				0	60
R23e10 > Chrim -THIP	TC	2		SYBR		21.9719	22.0446	22.0421	22.0196	0				0	60
R23e10 > Chrim -THIP	TC	3		SYBR		21.6303	21.5634	21.5144	21.5694	0				0	60		21.7785			21.7785		0.225587		0.0751956
R23e10 > Chrim +THIP	TE	1		SYBR		21.2159	21.1739	20.8769	21.0889	0				0	60
R23e10 > Chrim +THIP	TE	2		SYBR		21.0841	19.8828		20.4834	0				0	60
R23e10 > Chrim +THIP	TE	3		SYBR		16.7815	22.2474		19.5144	0				0	60		20.3622		20.4661		1.76556		0.66732
R23e10 > Chrim -THIP	TC	1	Bin1	SYBR		22.4196	22.6864	22.4165	22.5075	0				0	60
R23e10 > Chrim -THIP	TC	2		SYBR		23.8253	24.0885	24.1467	24.0201	0				0	60
R23e10 > Chrim -THIP	TC	3		SYBR		23.0485	23.195		23.1217	0				0	60		23.2165			23.2283		0.715109		0.252829
R23e10 > Chrim +THIP	TE	1		SYBR		23.45	23.6416	23.5079	23.5332	0				0	60
R23e10 > Chrim +THIP	TE	2		SYBR		23.2411	22.5404	23.3005	23.0273	0				0	60
R23e10 > Chrim +THIP	TE	3		SYBR		21.9343	21.6143		21.7743	0				0	60		22.7783		22.9038		0.775858		0.274307
R23e10 > Chrim -THIP	TC	1	Gasp	SYBR		23.5639	23.7072	23.5513	23.6075	0				0	60
R23e10 > Chrim -THIP	TC	2		SYBR		24.8441	24.8611	24.8437	24.8496	0				0	60
R23e10 > Chrim -THIP	TC	3		SYBR		23.3429	23.3825	23.0728	23.266	0				0	60		23.9077			23.9077		0.727957		0.242652
R23e10 > Chrim +THIP	TE	1		SYBR		22.8074	22.8302	22.9189	22.8522	0				0	60
R23e10 > Chrim +THIP	TE	2		SYBR		23.113	22.7866	22.5656	22.8217	0				0	60
R23e10 > Chrim +THIP	TE	3		SYBR		22.4172	23.0075	22.4371	22.6206	0				0	60		22.7648		22.7648		0.244515		0.0815049
R23e10 > Chrim -THIP	TC	1	Fbp1	SYBR		24.4498	24.63		24.5399	0				0	60
R23e10 > Chrim -THIP	TC	2		SYBR		28.1557	28.6845	28.2329	28.3577	0				0	60		26.4488			26.8306		2.10179		0.939949
R23e10 > Chrim +THIP	TE	1		SYBR		25.2429	25.1903	25.1787	25.204	0				0	60
R23e10 > Chrim +THIP	TE	2		SYBR		24.1379	24.2769	24.3723	24.2624	0				0	60
R23e10 > Chrim +THIP	TE	3		SYBR		25.2895	23.964	25.395	24.8828	0				0	60		24.7831		24.7831		0.578417		0.192806
R23e10 > Chrim -THIP	TC	1	CG16884	SYBR		24.0991	24.3217	24.6291	24.35	0				0	60
R23e10 > Chrim -THIP	TC	2		SYBR		27.2591	27.352	27.3	27.3037	0				0	60		25.8268			25.8268		1.62682		0.664148
R23e10 > Chrim +THIP	TE	1		SYBR		25.0074	24.8679	24.8382	24.9045	0				0	60
R23e10 > Chrim +THIP	TE	2		SYBR		23.9515	23.7839	23.8042	23.8465	0				0	60
R23e10 > Chrim +THIP	TE	3		SYBR		25.0858	24.6885	25.1047	24.9597	0				0	60		24.5702		24.5702		0.559572		0.186524

### Sheet: FINAL R23>Chrim +-THIP
	Ave Experimental Ct Value	Ave Experimental Ct Value	Ave Control Ct Value	Ave Control Ct Value	∆Ct Value (Experimental)	∆Ct Value (Control)	Delta Delta Ct Value	Expression Fold Change		Gene being Tested Experimental	TE	GOI in R23>Chrim + THIP
	TE	HE	TC	HC	∆CTE	∆CTC	∆∆Ct	2^-∆∆Ct	LOG2FC	Gene being Tested Control	TC	GOI in R23>Chrim - THIP
Acox1	25.73	16.64	26.24	17.14	9.09	9.1	-0.01	1.00696	0.01	Housekeeping gene Experimental	HE	Rpl32 in R23>Chrim + THIP	16.64
AkhR	23.46	16.64	23.9	17.14	6.82	6.76	0.06	0.959264	-0.06	Housekeeping gene Control	HC	Rpl32 in R23>Chrim - THIP	17.14
FASN1	18.94	16.64	18.88	17.14	2.3	1.74	0.56	0.678302	-0.56
CG9377	20.31	16.64	20.25	17.14	3.67	3.11	0.56	0.678302	-0.56
Dhd	24.15	16.64	23.99	17.14	7.51	6.85	0.66	0.632878	-0.66
Pen	24.61	16.64	23.66	17.14	7.97	6.52	1.45	0.366021	-1.45
Pxt	25.26	16.64	24.22	17.14	8.62	7.08	1.54	0.343885	-1.54
RpS5b	24.45	16.64	23.97	17.14	7.81	6.83	0.98	0.50698	-0.98
	TE	HE	TC	HC	∆CTE	∆CTC	∆∆Ct	2^-∆∆Ct	LOG2FC	Gene being Tested Experimental	TE	GOI in R23>Chrim + THIP
CG10513	34.66	16.88	37.99	17.27	17.78	20.72	-2.94	7.67411	2.94	Gene being Tested Control	TC	GOI in R23>Chrim - THIP
Act57B	20.4	16.88	21.77	17.27	3.52	4.5	-0.98	1.97247	0.98	Housekeeping gene Experimental	HE	Rpl32 in R23>Chrim + THIP	16.8835
Nplp3	21.58	16.88	21.67	17.27	4.7	4.4	0.3	0.812252	-0.3	Housekeeping gene Control	HC	Rpl32 in R23>Chrim - THIP	17.2694
verm	24.82	16.88	25.35	17.27	7.94	8.08	-0.14	1.10191	0.14
CG5999	24.42	16.88	24.99	17.27	7.54	7.72	-0.18	1.13288	0.18
CG5724	25.53	16.88	26.14	17.27	8.65	8.87	-0.22	1.16473	0.22
Eh	21.94	16.88	22.58	17.27	5.06	5.31	-0.25	1.18921	0.25
Cht7	29.16	16.88	28.95	17.27	12.28	11.68	0.6	0.659754	-0.6
CG16885	20.36	16.88	21.78	17.27	3.48	4.51	-1.03	2.04202	1.03
Bin1	22.78	16.88	23.33	17.27	5.9	6.06	-0.16	1.11729	0.16
Gasp	22.76	16.88	23.91	17.27	5.88	6.64	-0.76	1.69349	0.76
Fbp1	24.78	16.88	26.45	17.27	7.9	9.18	-1.28	2.42839	1.28
CG16884	24.57	16.88	25.83	17.27	7.69	8.56	-0.87	1.82766	0.87
		Seq Data	qRT-PCR
	Acox	-1.16	0.01		0.25	Gene X expression in + THIP equals 25% of Gene X expression in control (- THIP). I.e it is 75% reduced
	AkhR	-1.22	-0.06		0.5	Gene X expression in + THIP equals 50% of Gene X expression in control (- THIP). I.e it is 50% reduced
	FASN1	-0.95	-0.56		0.75	Gene X expression in + THIP equals 75% of Gene X expression in control (- THIP). I.e it is 75% reduced
	CG9377	-1.61	-0.56		1	No difference between + THIP compared to control (-THIP)
	Dhd	-2.73	-0.66		2	Gene X expression is 2X higher in + THIPcompared to control (- THIP)
	Pen	-0.36	-1.45
	Pxt	-4.01	-1.54
	RsP5b	-2.9	-0.98
	CG10513	0.63	2.94
	Act57B	0.72	0.98
	verm	0.84	0.14
	CG5999	2.86	0.18
	CG5724	4.32	0.22
	Eh	5.77	0.25
	CG16885	1.18	1.03
	Bin1	0.79	0.16
	Gasp	0.66	0.76
	Fbp1	4.29	1.28
	CG16884	1.59	0.87
	Nplp3	0.76	-0.3
	Cht7	1.1	-0.6

### Sheet: R23 > Chrim +ATR +RL RAW
	Genotype	RT/Control	BIO rep	GOI	Fluor	Biological Set Name	Tech Rep 1	Tech Rep 2	Tech Rep 3	Cq Mean	Cq Std. Dev	Starting Quantity (SQ)	Log Starting Quantity	SQ Mean	SQ Std. Dev	Set Point	Well Note	Ave Triplicate		Mean EXPERIMENT	Mean CONTROL	Stdev EXPERIMENT	Stdev CONTROL	SE EXPERIMENT	SE CONTROL
	R23>Chrim -ATR	HC	1	Rpl32	Luna		17.6994	17.5172	17.5286	17.5817	0				0	60
	R23>Chrim -ATR	HC	2		Luna		17.5795	17.605	17.6628	17.6158	0				0	60
	R23>Chrim -ATR	HC	3		Luna		17.4827	17.4545	17.2601	17.3991	0				0	60		17.5322			17.5322		0.130041		0.0433469
	R23>Chrim +ATR	HE	1		Luna		18.7124	18.6903	18.6417	18.6815	0				0	60
	R23>Chrim +ATR	HE	2		Luna		18.6048	18.5405	18.7649	18.6367	0				0	60
	R23>Chrim +ATR	HE	3		Luna		18.7246	18.68	18.6735	18.6927	0				0	60		18.6703		18.6703		0.0672035		0.0224012
	R23>Chrim -ATR	TC	1	Vmat	Luna		19.5491	19.579	19.5178	19.5486	0				0	60
	R23>Chrim -ATR	TC	2		Luna		19.564	19.6066	19.6371	19.6026	0				0	60
	R23>Chrim -ATR	TC	3		Luna		19.5722	19.5631	19.5054	19.5469	0				0	60		19.566			19.566		0.0406125		0.0135375
	R23>Chrim +ATR	TE	1		Luna		20.5384	20.7419	20.4941	20.5915	0				0	60
	R23>Chrim +ATR	TE	2		Luna		20.4305	20.6096	20.4583	20.4995	0				0	60
	R23>Chrim +ATR	TE	3		Luna		20.4566	20.4267	20.4867	20.4567	0				0	60		20.5159		20.5159		0.102325		0.0341082
	R23>Chrim -ATR	TC	1	Dop1R1	Luna		21.3503	21.5648	21.2037	21.3729	0				0	60
	R23>Chrim -ATR	TC	2		Luna		21.3102	21.1665	21.3252	21.2673	0				0	60
	R23>Chrim -ATR	TC	3		Luna		21.2747	21.2953	21.2186	21.2629	0				0	60		21.301			21.301		0.116042		0.0386806
	R23>Chrim +ATR	TE	1		Luna		21.7002	21.7458	21.7127	21.7196	0				0	60
	R23>Chrim +ATR	TE	2		Luna		21.8282	21.6857	21.926	21.8133	0				0	60
	R23>Chrim +ATR	TE	3		Luna		21.8117	21.7918	21.9195	21.841	0				0	60		21.7913		21.7913		0.0894916		0.0298305
	R23>Chrim -ATR	TC	1	Spz3	Luna		20.3812	20.5093	20.4526	20.4477	0				0	60
	R23>Chrim -ATR	TC	2		Luna		20.414	20.5885	20.6135	20.5387	0				0	60
	R23>Chrim -ATR	TC	3		Luna		20.5058	20.4763	20.409	20.4637	0				0	60		20.4834			20.4834		0.0797987		0.0265996
	R23>Chrim +ATR	TE	1		Luna		22.5802	22.486	22.5158	22.5273	0				0	60
	R23>Chrim +ATR	TE	2		Luna		22.6483	22.5476	22.5843	22.5934	0				0	60
	R23>Chrim +ATR	TE	3		Luna		22.4918	22.5142	22.5327	22.5129	0				0	60		22.5445		22.5445		0.0521187		0.0173729
	R23>Chrim -ATR	TC	1	CG4455	Luna		19.9395	20.1053	20.0474	20.0307	0				0	60
	R23>Chrim -ATR	TC	2		Luna		20.1603	20.0535	20.0826	20.0988	0				0	60
	R23>Chrim -ATR	TC	3		Luna		20.0851	19.9352	19.8725	19.9643	0				0	60		20.0313			20.0313		0.0943822		0.0314607
	R23>Chrim +ATR	TE	1		Luna		21.971	22.0058	21.922	21.9663	0				0	60
	R23>Chrim +ATR	TE	2		Luna		21.9845	22.0969	22.0965	22.0593	0				0	60
	R23>Chrim +ATR	TE	3		Luna		22.0116	22.0705	22.0616	22.0479	0				0	60		22.0245		22.0245		0.0606152		0.0202051
	R23>Chrim -ATR	TC	1	Salt	Luna		20.7908	21.0401	20.9814	20.9374	0				0	60
	R23>Chrim -ATR	TC	2		Luna		21.0813	21.1466	21.0866	21.1049	0				0	60
	R23>Chrim -ATR	TC	3		Luna		21.0552	21.0733	20.7932	20.9739	0				0	60		21.0054			21.0054		0.128596		0.0428654
	R23>Chrim +ATR	TE	1		Luna		23.0048	22.9991	22.8288	22.9442	0				0	60
	R23>Chrim +ATR	TE	2		Luna		23.0708	23.0989	23.08	23.0832	0				0	60
	R23>Chrim +ATR	TE	3		Luna		23.0343	23.1024	23.054	23.0635	0				0	60		23.0303		23.0303		0.084259		0.0280863
	R23>Chrim -ATR	TC	1	Dsyb	Luna		20.3315	20.2301	20.1454	20.2356	0				0	60
	R23>Chrim -ATR	TC	2		Luna		20.4255	20.2586	20.3509	20.345	0				0	60
	R23>Chrim -ATR	TC	3		Luna		20.3266	20.1925	20.1764	20.2318	0				0	60		20.2708			20.2708		0.0933635		0.0311212
	R23>Chrim +ATR	TE	1		Luna		22.11	22.2327	22.2418	22.1948	0				0	60
	R23>Chrim +ATR	TE	2		Luna		22.291	22.2496	22.2445	22.2617	0				0	60
	R23>Chrim +ATR	TE	3		Luna		22.1822	22.4066	22.233	22.274	0				0	60		22.2435		22.2435		0.0796027		0.0265342
	R23>Chrim -ATR	TC	1	Irk3	Luna		20.2191	20.1106	20.0591	20.1296	0				0	60
	R23>Chrim -ATR	TC	2		Luna		20.1435	20.1571	20.1337	20.1448	0				0	60
	R23>Chrim -ATR	TC	3		Luna		20.2523	20.0279	19.8919	20.0574	0				0	60		20.1106			20.1106		0.10779		0.03593
	R23>Chrim +ATR	TE	1		Luna		21.456	21.4845	21.5049	21.4818	0				0	60
	R23>Chrim +ATR	TE	2		Luna		21.474	21.4638	21.5325	21.4901	0				0	60
	R23>Chrim +ATR	TE	3		Luna		21.4223	21.492	21.4408	21.4517	0				0	60		21.4745		21.4745		0.0335662		0.0111887
	R23>Chrim -ATR	TC	1	Blos1	Luna		20.9262	21.005	20.6904	20.8739	0				0	60
	R23>Chrim -ATR	TC	2		Luna		20.8962	21.0066	20.8131	20.9053	0				0	60
	R23>Chrim -ATR	TC	3		Luna		20.7856	20.5205	20.568	20.6247	0				0	60		20.8013			20.8013		0.178268		0.0594227
	R23>Chrim +ATR	TE	1		Luna		22.3001	22.171	22.2608	22.244	0				0	60
	R23>Chrim +ATR	TE	2		Luna		22.1835	22.3058	22.4521	22.3138	0				0	60
	R23>Chrim +ATR	TE	3		Luna		22.1891	22.185	22.179	22.1844	0				0	60		22.2474		22.2474		0.0936416		0.0312139

### Sheet: Final R23 > Chrim +ATR +RL
	Ave Experimental Ct Value	Ave Experimental Ct Value	Ave Control Ct Value	Ave Control Ct Value	∆Ct Value (Experimental)	∆Ct Value (Control)	Delta Delta Ct Value	Expression Fold Change			Gene being Tested Experimental	TE	GOI in R23>Chrim + ATR
	TE	HE	TC	HC	∆CTE	∆CTC	∆∆Ct	2^-∆∆Ct	LOG2FC		Gene being Tested Control	TC	GOI in R23>Chrim - ATR
Vmat	20.52	18.67	19.57	17.53	1.85	2.04	-0.19	1.14076	0.19		Housekeeping gene Experimental	HE	Rpl32 in R23>Chrim + ATR	18.67
Dop1R1	21.79	18.67	21.3	17.53	3.12	3.77	-0.65	1.56917	0.65		Housekeeping gene Control	HC	Rpl32 in R23>Chrim - ATR	17.53
Spz3	22.54	18.67	20.48	17.53	3.87	2.95	0.92	0.528509	-0.92
CG4455	22.02	18.67	20.03	17.53	3.35	2.5	0.85	0.554785	-0.85
Salt	23.03	18.67	21.01	17.53	4.36	3.48	0.88	0.543367	-0.88
Dysb	22.24	18.67	20.24	17.53	3.57	2.71	0.86	0.550953	-0.86
Irk3	21.47	18.67	20.11	17.53	2.8	2.58	0.22	0.858565	-0.22
Blos1	22.25	18.67	20.8	17.53	3.58	3.27	0.31	0.806642	-0.31
	Seq Data	qRT-PCR		0.25	Gene X expression in + THIP equals 25% of Gene X expression in control (- THIP). I.e it is 75% reduced
Vmat	0.47	0.19		0.5	Gene X expression in + THIP equals 50% of Gene X expression in control (- THIP). I.e it is 50% reduced
Dop1R1	0.77	0.65		0.75	Gene X expression in + THIP equals 75% of Gene X expression in control (- THIP). I.e it is 75% reduced
Salt	-5.38	-0.88		1	No difference between + THIP compared to control (-THIP)
Dysb	-0.78	-0.86		2	Gene X expression is 2X higher in + THIPcompared to control (- THIP)
Irk3	-0.75	-0.22
Blos1	-0.75	-0.31
Spz3	1.04	-0.92
CG4455	0.91	-0.85
