## Supplementary File 3 for "Experimentally induced active and quiet sleep engage non-overlapping transcriptional programs in *Drosophila*"

### Sheet: Suplementary Table Primer List
THIP Experiments	Forward Primer	Reverse Primer
Acox57D-d (CG9709, FBgn0034629)	AACCTAATACCGAGCACAGTGA	ATCGCTGAAGATCGCTTTCTC
Act57B (CG10067, FBgn0000044)	CTGTTCCAGCCTTCCTTCCTG	ACCGGACATGACGATGTTGG
aKHr (CG11325, FBgn0025595)	CCGTGCTGTATCTGCTGACC	CAGCGTCACCATTAGATCGG
Bin1 (CG6046, FBgn0024491)	CTACTTTGACTTTGCTGTCGTGT	CGTGCAGGTCACTCCGATTT
CG10513 (CG10513, FBgn0039311)	AGGGCAAGGAAGACGCTAC	AGAATGATCCGGGACTGAGGA
CG16884 (CG16884, FBgn0028544)	CCAGGCACGCACAAATTTCA	CCGATTCGCATTGTGTCGTC
CG16885 (CG16885, FBgn0032538)	GTCCCTACACCGTCCATGTC	ACGCTTCTCGACGGTGTATG
CG5724 (CG5724, FBgn0038082)	TCTGGCCGAGAGAGGACAC	GCCAATGGTATCACTCATTTGCT
CG5999 (CG5999, FBgn0038083)	GTGCCGCTTAGTAAGGAAGAAG	GGATAAGGCCATGTTGCTATTGT
CG9377 (CG9377, FBgn0032507)	ATGTGCTTCTATCGGATTGTGG	CTCGTTGCACTGCTCGTAGG
Dhd (CG4193, FBgn0011761)	CGACTATCACAAGCGCATCG	TGACGGTGCTCTCCATTTCC
Eh (CG5400, FBgn0000564)	AGCCCTTGATTTTGTGCACC	ATGACTTATGGCGGGCAATG
FASN1 (CG3523, FBgn0283427)	ATTATTGACGCTGGCCTAAACC	TGCTGCTCAGTCTCCGAGT
Fbp1 (CG17285, FBgn0000639)	TCAGCCTCTACAGCAGAGTGA	TATCAATGCCGCCACGATAAC
Gasp (CG10287, FBgn0026077)	ATGAAGAAGTTTCTCGTGGTGTT	TCATCGGGACACTTAAAGCTACT
Pen (CG4799, FBgn0287720)	TAACTCACGACAGGGCTCCT	AGCTCGATGGTCACCTCATG
Pxt (CG7660, FBgn0261987 )	TTGTTGCTACTTATTGTGACGCA	GGAGTCTGCAAATCAGGAACTT
RpS5b (CG7014, FBgn0038277)	CCAGCGGGCTGATGATGAAG	CCGAGGTTAGCAGATGGATGAT
verm (CG8756, FBgn0261341)	CACATGGCCAGGACAAGCT	TCTCCAGGCGGAAGTACTCA
Optogenetic Experiments	Forward Primer	Reverse Primer
Blos1 (CG30077, FBgn0050077)	CTGGTGGACACCCTAAATGTG	AAGTGCAGTTGCTTTGCCTCT
Dop1R1 (CG9652, FBgn0011582)	GTTAGCGATTGCGGATCTCTT	AGGCCACCCAAGTATCACAAA
Dysb (CG6856, FBgn0036819)	ATGTTCGGGAACCTGAAAAAGAA	CCCACTGGCTTGGCTACTC
Irk3 (CG10369, FBgn0032706)	TGGACTGAGACGCAGCCTTA	ATGTAGCGCCATGACTTCTCC
Salt (CG2196, FBgn0039872)	CAAGCAGTGTTAGCAATTTGGC	GTGAGGCTGAAGTGGAGGT
Vmat (CG33528, FBgn0260964)	CGCCAAATCCTGGATGGTCA	AGCAGCATGTTGTCGAGGAG
Housekeeping Genes	Forward Primer	Reverse Primer
Rpl32 (CG7939, FBgn0002626)	AAGCGGCGACGCACTCTGTT	GCCCAGCATACAGGCCCAAG
Gapdh2 (CG8893, FBgn0001092)	GCCCAGCATACAGGCCCAAG	GTGAAGCTGATCTCTTGGTACGAC
Actin 5C (CG4027, FBgn0000042)	ATCGAGCACGGCATCATCAC	CACGCGCAGCTCGTTGTA
